# An Integrated Miniaturized Metabologenomics Workflow for High-Throughput Actinomycetes Prioritization

**DOI:** 10.64898/2026.10.28.762431

**Authors:** Rima Ouchene, Laurent Falquet, Laurent Poirel, Pierre-Marie Allard

## Abstract

Antibiotic resistance is a growing global health threat, while the discovery of new antimicrobial agents remains constrained by labor-intensive cultivation, extraction, and screening workflows. We developed a miniaturized, high-throughput metabologenomics workflow integrating Duetz system-based microfermentation, extraction-free UHPLC-HRMS/MS profiling, antibacterial screening, and genome mining. A collection of 80 soil-derived actinomycetes was screened against clinically relevant pathogens, identifying seven isolates active against methicillin-resistant *Staphylococcus aureus* (MRSA), *Enterococcus faecium,* or both. All isolates were cultivated in Duetz system-based microfermentation plates, and cell-free culture filtrates were analyzed directly by UHPLC-HRMS/MS without solvent extraction. Compared with a conventional workflow, the approach reduced culture-medium consumption by approximately 99%, decreased recurring consumable costs by approximately 96%, and reduced the time required to obtain LC-MS-ready samples from typically 5 days to approximately 20 min. Integration of antibacterial, metabolomic, and genomic datasets supported the annotation of diverse metabolite families, including actinomycins, polyether ionophores, ansamycins, angucyclines, hydroxamate siderophores, ectoines, tambromycin-associated metabolites, and putative lydicamycin metabolites. Selected annotations were validated using commercial standards. Overall, this study demonstrates that integrating miniaturized Duetz system-based cultivation, extraction-free metabolomics, antibacterial screening, and genome mining provides a scalable, robust, and cost-effective platform for high-throughput strain prioritization and natural product discovery.

**Visual Abstract:** 
