## Supplementary Figures and Tables for "An Integrated Miniaturized Metabologenomics Workflow for High-Throughput Actinomycetes Prioritization": Supplementary _Table_S1.xlsx

### Sheet: Strains_Information
Strain_ID	Geographical_coordinates	Sampling_date	Sample_Origin	Sampling_Site	Isolation_method	GTDBtk_assembly_closest_genome taxon_% similarity	Whole-genome DNA extraction kit	16SrRNA_gene_sequencing_% similarity	Bioactivity
R1	46.79271° N, 7.15688° E	2024-12-09	Swiss soil	Botanical Garden, University of Fribourg	T2	Streptomyces salinarius (97,34%)	GenElute™ Bacterial Genomic DNA Kit (Merck)	Streptomyces ardesiacus strain NBRC 15402 16S ribosomal RNA, partial sequence (98,38%)	Inactive
R2	46.79271° N, 7.15688° E	2024-12-09	Swiss soil	Botanical Garden, University of Fribourg	T2	Streptomyces ardesiacus (99,45%)	GenElute™ Bacterial Genomic DNA Kit (Merck)	Streptomyces ardesiacus strain NBRC 15402 16S ribosomal RNA, partial sequence (99,83%)	Inactive
P3	46.79271° N, 7.15688° E	2024-12-09	Swiss soil	Botanical Garden, University of Fribourg	T2	ND	ND	Streptomyces ardesiacus strain NBRC 15402 16S ribosomal RNA, partial sequence (99,74%)	Inactive
R4	46.79282° N, 7.15643° E	2024-12-09	Swiss soil	Botanical Garden, University of Fribourg	T2	ND	ND	Streptomyces thermocarboxydus strain my026 16S ribosomal RNA gene, partial sequence (100%)	Inactive
R5A	46.79290° N, 7.15651° E	2024-12-09	Swiss soil	Botanical Garden, University of Fribourg	T2	Spirillospora geliboluensis (98,81%)	GenElute™ Bacterial Genomic DNA Kit (Merck)	Actinomadura geliboluensis strain A8036 16S ribosomal RNA, partial sequence (99.56%)	Inactive
R5B	46.79290° N, 7.15651° E	2024-12-09	Swiss soil	Botanical Garden, University of Fribourg	T2	ND	ND	Streptomyces albogriseolus strain NBRC 3413 16S ribosomal RNA, partial sequence (99,91%)	Inactive
R5C	46.79290° N, 7.15651° E	2024-12-09	Swiss soil	Botanical Garden, University of Fribourg	T2	ND	ND	Streptomyces thermocarboxydus strain NBRC 16323 16S ribosomal RNA, partial sequence (99,64%)	Inactive
R6A	46.79290° N, 7.15651° E	2024-12-09	Swiss soil	Botanical Garden, University of Fribourg	T2	Streptomyces chartreusis (97,15%)	GenElute™ Bacterial Genomic DNA Kit (Merck)	ND	Inactive
R6B	46.79290° N, 7.15651° E	2024-12-09	Swiss soil	Botanical Garden, University of Fribourg	T2	Streptomyces antibioticus B (98,86%)	GenElute™ Bacterial Genomic DNA Kit (Merck)	ND	Very active
R7A	46.79290° N, 7.15651° E	2024-12-09	Swiss soil	Botanical Garden, University of Fribourg	T2	ND	ND	Streptomyces cellulosae strain NRRL B-2889 16S ribosomal RNA, partial sequence (99,38%)	Inactive
R7B	46.79290° N, 7.15651° E	2024-12-09	Swiss soil	Botanical Garden, University of Fribourg	T2	ND	ND	Streptomyces thermocarboxydus strain NBRC 16323 16S ribosomal RNA, partial sequence (99,65%)	Inactive
R7C	46.79290° N, 7.15651° E	2024-12-09	Swiss soil	Botanical Garden, University of Fribourg	T2	Streptomyces sp001905825 (98,18%)	GenElute™ Bacterial Genomic DNA Kit (Merck)	Streptomyces ardesiacus strain NBRC 15402 16S ribosomal RNA, partial sequence (98,38%)	Inactive
R8	46.79260° N, 7.15609° E	2024-12-09	Swiss soil	Botanical Garden, University of Fribourg	T2	Streptomyces cellulosae (99,5%)	GenElute™ Bacterial Genomic DNA Kit (Merck)	Streptomyces lusitanus strain NBRC 13464 16S ribosomal RNA, partial sequence (99,47%)	Inactive
R9	46.79290° N, 7.15651° E	2024-12-09	Swiss soil	Botanical Garden, University of Fribourg	T2	Streptomyces albidoflavus (99,08%)	GenElute™ Bacterial Genomic DNA Kit (Merck)	Streptomyces violascens strain CSSP183 16S ribosomal RNA, partial sequence (98,98%)	Inactive
R10	46.79199° N, 7.15643° E	2024-12-09	Swiss soil	Botanical Garden, University of Fribourg	T2	ND	ND	Streptomyces sampsonii strain ATCC 25495 16S ribosomal RNA, complete sequence (99,83%)	Inactive
R11	46.79201° N, 7.15740° E	2024-12-09	Swiss soil	Botanical Garden, University of Fribourg	T2	Streptomyces albidoflavus (99,13%)	GenElute™ Bacterial Genomic DNA Kit (Merck)	Streptomyces violascens strain CSSP183 16S ribosomal RNA, partial sequence (100%)	Inactive
R12	46.79201° N, 7.15740° E	2024-12-09	Swiss soil	Botanical Garden, University of Fribourg	T2	Streptomyces albidoflavus (99,08%)	GenElute™ Bacterial Genomic DNA Kit (Merck)	Streptomyces violascens strain CSSP183 16S ribosomal RNA, partial sequence (98,79%)	Inactive
R13	46.79201° N, 7.15740° E	2024-12-09	Swiss soil	Botanical Garden, University of Fribourg	T2	Streptomyces albidoflavus (96,03%)	GenElute™ Bacterial Genomic DNA Kit (Merck)	Streptomyces violascens strain CSSP183 16S ribosomal RNA, partial sequence ( 99,72%)	Inactive
R15	46.79201° N, 7.15740° E	2024-12-09	Swiss soil	Botanical Garden, University of Fribourg	T2	Streptomyces albidoflavus (99,13%)	GenElute™ Bacterial Genomic DNA Kit (Merck)	Streptomyces violascens strain CSSP183 16S ribosomal RNA, partial sequence (99,83%)	Inactive
R16	46.79207° N, 7.15739° E	2024-12-09	Swiss soil	Botanical Garden, University of Fribourg	T2	ND	ND	Streptomyces thermocarboxydus strain NBRC 16323 16S ribosomal RNA, partial sequence (99,82%)	Inactive
R17	46.79207° N, 7.15739° E	2024-12-09	Swiss soil	Botanical Garden, University of Fribourg	T2	ND	ND	Streptomyces thermocarboxydus strain NBRC 16323 16S ribosomal RNA, partial sequence (99,73%)	Inactive
R18	46.79207° N, 7.15739° E	2024-12-09	Swiss soil	Botanical Garden, University of Fribourg	T2	Streptomyces cellulosae (96,2%)	GenElute™ Bacterial Genomic DNA Kit (Merck)	Streptomyces thermocarboxydus strain NBRC 16323 16S ribosomal RNA, partial sequence (99,73%)	Inactive
R21	46.79290° N, 7.15651° E	2024-12-09	Swiss soil	Botanical Garden, University of Fribourg	T1	ND	ND	Streptomyces spororaveus strain NBRC 15456 16S ribosomal RNA, partial sequence (99,90%)	Inactive
R22	46.79290° N, 7.15651° E	2024-12-09	Swiss soil	Botanical Garden, University of Fribourg	T1	Streptomyces sp010548465 (99,39%)	GenElute™ Bacterial Genomic DNA Kit (Merck)	ND	Inactive
R23	46.79290° N, 7.15651° E	2024-12-09	Swiss soil	Botanical Garden, University of Fribourg	T1	ND	ND	Streptomyces cellulosae strain NRRL B-2889 16S ribosomal RNA, partial sequence (99,13%)	Inactive
R24	46.79290° N, 7.15651° E	2024-12-09	Swiss soil	Botanical Garden, University of Fribourg	T1	Streptomyces rubradiris (96,23%)	GenElute™ Bacterial Genomic DNA Kit (Merck)	ND	Inactive
R27	46.79201° N, 7.15740° E	2024-12-09	Swiss soil	Botanical Garden, University of Fribourg	T1	ND	ND	ND	Inactive
R28	46.94425° N, 7.45214° E	2025-01-24	Swiss soil	Bern-Aare Forest	T2	ND	ND	ND	Inactive
R29A	46.94425° N, 7.45214° E	2025-01-24	Swiss soil	Bern-Aare Forest	T1	ND	ND	ND	Inactive
R29B	46.94425° N, 7.45214° E	2025-01-24	Swiss soil	Bern-Aare Forest	T1	Streptomyces phaeochromogenes (97,86%)	GenElute™ Bacterial Genomic DNA Kit (Merck)	ND	Inactive
R30	46.94425° N, 7.45214° E	2025-01-24	Swiss soil	Bern-Aare Forest	T1	Streptomyces nigrescens (99,23%)	GenElute™ Bacterial Genomic DNA Kit (Merck)	ND	Inactive
R31	46.94425° N, 7.45214° E	2025-01-24	Swiss soil	Bern-Aare Forest	T1	ND	ND	ND	Inactive
R32	46.94543° N, 7.45602° E	2025-01-24	Swiss soil	Bern-Aare Forest	T1	ND	ND	ND	Inactive
R33	46.94543° N, 7.45602° E	2025-01-24	Swiss soil	Bern-Aare Forest	T1	ND	ND	ND	Inactive
R34	46.94467° N, 7.45075° E	2025-01-24	Swiss soil	Bern-Aare Forest	T2	Streptomyces prasinus (99,5%)	GenElute™ Bacterial Genomic DNA Kit (Merck)	ND	Inactive
R35A	46.94543° N, 7.45602° E	2025-01-24	Swiss soil	Bern-Aare Forest	T2	ND	ND	ND	Inactive
R35B	46.94543° N, 7.45602° E	2025-01-24	Swiss soil	Bern-Aare Forest	T2	ND	ND	ND	Inactive
R37	46.84473° N, 7.17205° E	2025-01-21	Swiss soil	Moos, Düdingen	T1	Streptomyces globisporus (99,57%)	GenElute™ Bacterial Genomic DNA Kit (Merck)	ND	Inactive
R38	46.84473° N, 7.17205° E	2025-01-21	Swiss soil	Moos, Düdingen	T2	ND	ND	ND	Inactive
R39	46.84534° N, 7.17347° E	2025-01-21	Swiss soil	Moos, Düdingen	T1	ND	ND	ND	Inactive
R40A	46.19981° N, 6.15235° E	2025-01-18	Swiss soil	Geneva, Promenade de l'Observatoire	T1	Streptomyces cellulosae (96,31%)	GenElute™ Bacterial Genomic DNA Kit (Merck)	ND	Inactive
R40B	46.19981° N, 6.15235° E	2025-01-18	Swiss soil	Geneva, Promenade de l'Observatoire	T1	ND	ND	ND	Very active
R40C	46.19981° N, 6.15235° E	2025-01-18	Swiss soil	Geneva, Promenade de l'Observatoire	T1	ND	ND	ND	Inactive
R40D	46.19981° N, 6.15235° E	2025-01-18	Swiss soil	Geneva, Promenade de l'Observatoire	T1	ND	ND	ND	Inactive
R41A	46.20381° N, 6.15351° E	2025-01-18	Swiss soil	Geneva, Jardin Anglais	T1	ND	ND	ND	Inactive
R41B	46.20381° N, 6.15351° E	2025-01-18	Swiss soil	Geneva, Jardin Anglais	T1	Streptomyces albidoflavus (99,08%)	GenElute™ Bacterial Genomic DNA Kit (Merck)	ND	Inactive
R41C	46.20381° N, 6.15351° E	2025-01-18	Swiss soil	Geneva, Jardin Anglais	T1	ND	ND	ND	Inactive
R42A	46.19981° N, 6.15235° E	2025-01-18	Swiss soil	Geneva, Promenade de l'Observatoire	T1	ND	ND	ND	Inactive
R42B	46.19981° N, 6.15235° E	2025-01-18	Swiss soil	Geneva, Promenade de l'Observatoire	T1	ND	ND	ND	Inactive
R42C	46.19981° N, 6.15235° E	2025-01-18	Swiss soil	Geneva, Promenade de l'Observatoire	T1	ND	ND	ND	Inactive
R43A	46.19981° N, 6.15235° E	2025-01-18	Swiss soil	Geneva, Promenade de l'Observatoire	T1	ND	ND	Streptomyces tricolor strain NBRC 15461 16S ribosomal RNA, partial sequence (99,64%)	Inactive
R43B	46.19981° N, 6.15235° E	2025-01-18	Swiss soil	Geneva, Promenade de l'Observatoire	T1	ND	ND	ND	Inactive
R43C	46.19981° N, 6.15235° E	2025-01-18	Swiss soil	Geneva, Promenade de l'Observatoire	T1	Streptomyces cellulosae (96,19%)	GenElute™ Bacterial Genomic DNA Kit (Merck)	ND	Inactive
R43D	46.19981° N, 6.15235° E	2025-01-18	Swiss soil	Geneva, Promenade de l'Observatoire	T1	ND	ND	ND	Very active
R44	46.94425° N, 7.45214° E	2025-01-24	Swiss soil	Bern-Aare Forest	T2	Streptomyces sp008042075 (97,15%)	GenElute™ Bacterial Genomic DNA Kit (Merck)	ND	Inactive
R45	46.20832° N, 6.16686° E	2025-01-18	Swiss soil	Geneva, Parc La Grange	T1	Streptomyces nigrescens (99,09%)	GenElute™ Bacterial Genomic DNA Kit (Merck)	ND	Inactive
R46A	46.19981° N, 6.15235° E	2025-01-18	Swiss soil	Geneva, Promenade de l'Observatoire	T2	ND	ND	ND	Inactive
R46B	46.19981° N, 6.15235° E	2025-01-18	Swiss soil	Geneva, Promenade de l'Observatoire	T2	ND	ND	ND	Inactive
R46C	46.19981° N, 6.15235° E	2025-01-18	Swiss soil	Geneva, Promenade de l'Observatoire	T2	ND	ND	ND	Inactive
R46D	46.19981° N, 6.15235° E	2025-01-18	Swiss soil	Geneva, Promenade de l'Observatoire	T2	Streptomyces cellulosae (96,32%)	GenElute™ Bacterial Genomic DNA Kit (Merck)	ND	Inactive
R47A	46.19981° N, 6.15235° E	2025-01-18	Swiss soil	Geneva, Promenade de l'Observatoire	T2	ND	ND	ND	Inactive
R47B	46.19981° N, 6.15235° E	2025-01-18	Swiss soil	Geneva, Promenade de l'Observatoire	T2	Streptomyces cellulosae (96,2%)	GenElute™ Bacterial Genomic DNA Kit (Merck)	ND	Inactive
R47C	46.19981° N, 6.15235° E	2025-01-18	Swiss soil	Geneva, Promenade de l'Observatoire	T2	ND	ND	Streptomyces bottropensis ATCC 25435 16S ribosomal RNA, complete sequence (99,55%)	Inactive
R47D	46.19981° N, 6.15235° E	2025-01-18	Swiss soil	Geneva, Promenade de l'Observatoire	T2	ND	ND	ND	Weakly active
R48A	46.20381° N, 6.15351° E	2025-01-18	Swiss soil	Geneva, Jardin Anglais	T1	Streptomyces albidoflavus (99,08%)	GenElute™ Bacterial Genomic DNA Kit (Merck)	ND	Inactive
R48B	46.20381° N, 6.15351° E	2025-01-18	Swiss soil	Geneva, Jardin Anglais	T1	Streptomyces albidoflavus (98,89%)	GenElute™ Bacterial Genomic DNA Kit (Merck)	ND	Inactive
R49	46.20381° N, 6.15351° E	2025-01-18	Swiss soil	Geneva, Jardin Anglais	T1	ND	ND	ND	Inactive
R50	46.20832° N, 6.16686° E	2025-01-18	Swiss soil	Geneva, Parc La Grange	T2	Streptomyces cellulosae (96,2%)	GenElute™ Bacterial Genomic DNA Kit (Merck)	ND	Inactive
R51A	46.20832° N, 6.16686° E	2025-01-18	Swiss soil	Geneva, Parc La Grange	T1	ND	ND	ND	Inactive
R51B	46.20832° N, 6.16686° E	2025-01-18	Swiss soil	Geneva, Parc La Grange	T1	Streptomyces massasporeus (97,45%)	GenElute™ Bacterial Genomic DNA Kit (Merck)	ND	Inactive
R52	46.20832° N, 6.16686° E	2025-01-18	Swiss soil	Geneva, Parc La Grange	T2	Streptomyces nigrescens (99,13%)	GenElute™ Bacterial Genomic DNA Kit (Merck)	ND	Inactive
R53	46.65972° N, 7.27606° E	2025-01-26	Swiss soil	Schwarzsee, Fribourg	T2	ND	ND	ND	Inactive
R54	46.66027° N, 7.28065° E	2025-01-26	Swiss soil	Schwarzsee, Fribourg	T2	Streptomyces hygroscopicus B (99,02%)	GenElute™ Bacterial Genomic DNA Kit (Merck)	ND	Very active
R55	46.19981° N, 6.15235° E	2025-01-18	Swiss soil	Geneva, Promenade de l'Observatoire	T1	Streptomyces nigrescens (99,08%)	GenElute™ Bacterial Genomic DNA Kit (Merck)	Streptomyces libani strain NBRC 13452 16S ribosomal RNA gene, partial sequence (99,46%)	Inactive
R56	46.66727° N, 7.27825° E	2025-01-26	Swiss soil	Schwarzsee, Fribourg	T1	Streptomyces hygroscopicus B (99,32%)	GenElute™ Bacterial Genomic DNA Kit (Merck)	Streptomyces antimycoticus strain NBRC 100767 16S ribosomal RNA, partial sequence (99,06%)	Very active
R57	46.66027° N, 7.28065° E	2025-01-26	Swiss soil	Schwarzsee, Fribourg	T1	Streptomyces albidoflavus (99,07%)	GenElute™ Bacterial Genomic DNA Kit (Merck)	ND	Inactive
R58	46.19981° N, 6.15235° E	2025-01-18	Swiss soil	Geneva, Promenade de l'Observatoire	T2	Streptomyces albidoflavus (99,08%)	GenElute™ Bacterial Genomic DNA Kit (Merck)	ND	Inactive
R60	46.66727° N, 7.27825° E	2025-01-26	Swiss soil	Schwarzsee, Fribourg	T1	Streptomyces hygroscopicus B (99,36%)	GenElute™ Bacterial Genomic DNA Kit (Merck)	ND	Weakly active
R61A	46.66727° N, 7.27825° E	2025-01-26	Swiss soil	Schwarzsee, Fribourg	T2	Streptomyces hygroscopicus B (99,32%)	GenElute™ Bacterial Genomic DNA Kit (Merck)	ND	Inactive
R61B	46.66727° N, 7.27825° E	2025-01-26	Swiss soil	Schwarzsee, Fribourg	T2	Streptomyces niphimycinicus (97,53%)	GenElute™ Bacterial Genomic DNA Kit (Merck)	ND	Inactive
										T1	Heat 120°C for 1h
										T2	Exposition to phenol 1,5% for 30 min
										ND	Not Determined

### Sheet: Taxonomy-GTDBtk genome taxon
Strain_ID	Assembler_choice	GTDBtk_assembly_hifiasm _losest_genome_taxon	closest_genome_ANI %
R1	S	d__Bacteria;p__Actinomycetota;c__Actinomycetes;o__Streptomycetales;f__Streptomycetaceae;g__Streptomyces;s__Streptomyces salinarius	97.34
R2	H	d__Bacteria;p__Actinomycetota;c__Actinomycetes;o__Streptomycetales;f__Streptomycetaceae;g__Streptomyces;s__Streptomyces ardesiacus	99.45
R5A	F	d__Bacteria;p__Actinomycetota;c__Actinomycetes;o__Streptosporangiales;f__Streptosporangiaceae;g__Spirillospora;s__Spirillospora geliboluensis	98.81
R6B	H	d__Bacteria;p__Actinomycetota;c__Actinomycetes;o__Streptomycetales;f__Streptomycetaceae;g__Streptomyces;s__Streptomyces antibioticus_B	98.86
R7C	H	d__Bacteria;p__Actinomycetota;c__Actinomycetes;o__Streptomycetales;f__Streptomycetaceae;g__Streptomyces;s__Streptomyces sp001905825	98.18
R8	S	d__Bacteria;p__Actinomycetota;c__Actinomycetes;o__Streptomycetales;f__Streptomycetaceae;g__Streptomyces;s__Streptomyces cellulosae	99.5
R9	H	d__Bacteria;p__Actinomycetota;c__Actinomycetes;o__Streptomycetales;f__Streptomycetaceae;g__Streptomyces;s__Streptomyces albidoflavus	99.08
R12	H	d__Bacteria;p__Actinomycetota;c__Actinomycetes;o__Streptomycetales;f__Streptomycetaceae;g__Streptomyces;s__Streptomyces albidoflavus	99.08
R13	H	d__Bacteria;p__Actinomycetota;c__Actinomycetes;o__Streptomycetales;f__Streptomycetaceae;g__Streptomyces;s__Streptomyces albidoflavus	96.03
R15	H	d__Bacteria;p__Actinomycetota;c__Actinomycetes;o__Streptomycetales;f__Streptomycetaceae;g__Streptomyces;s__Streptomyces albidoflavus	99.13
R18	H	d__Bacteria;p__Actinomycetota;c__Actinomycetes;o__Streptomycetales;f__Streptomycetaceae;g__Streptomyces;s__Streptomyces cellulosae	96.2
R22	H	d__Bacteria;p__Actinomycetota;c__Actinomycetes;o__Streptomycetales;f__Streptomycetaceae;g__Streptomyces;s__Streptomyces sp010548465	99.39
R29B	F	d__Bacteria;p__Actinomycetota;c__Actinomycetes;o__Streptomycetales;f__Streptomycetaceae;g__Streptomyces;s__Streptomyces phaeochromogenes	97.86
R30	H	d__Bacteria;p__Actinomycetota;c__Actinomycetes;o__Streptomycetales;f__Streptomycetaceae;g__Streptomyces;s__Streptomyces nigrescens	99.23
R37	F	d__Bacteria;p__Actinomycetota;c__Actinomycetes;o__Streptomycetales;f__Streptomycetaceae;g__Streptomyces;s__Streptomyces globisporus	99.57
R40A	H	d__Bacteria;p__Actinomycetota;c__Actinomycetes;o__Streptomycetales;f__Streptomycetaceae;g__Streptomyces;s__Streptomyces cellulosae	96.31
R41B	H	d__Bacteria;p__Actinomycetota;c__Actinomycetes;o__Streptomycetales;f__Streptomycetaceae;g__Streptomyces;s__Streptomyces albidoflavus	99.08
R43C	H	d__Bacteria;p__Actinomycetota;c__Actinomycetes;o__Streptomycetales;f__Streptomycetaceae;g__Streptomyces;s__Streptomyces cellulosae	96.19
R44	H	d__Bacteria;p__Actinomycetota;c__Actinomycetes;o__Streptomycetales;f__Streptomycetaceae;g__Streptomyces;s__Streptomyces sp008042075	97.15
R47B	H	d__Bacteria;p__Actinomycetota;c__Actinomycetes;o__Streptomycetales;f__Streptomycetaceae;g__Streptomyces;s__Streptomyces cellulosae	96.2
R48A	H	d__Bacteria;p__Actinomycetota;c__Actinomycetes;o__Streptomycetales;f__Streptomycetaceae;g__Streptomyces;s__Streptomyces albidoflavus	99.08
R48B	F	d__Bacteria;p__Actinomycetota;c__Actinomycetes;o__Streptomycetales;f__Streptomycetaceae;g__Streptomyces;s__Streptomyces albidoflavus	98.89
R50	H	d__Bacteria;p__Actinomycetota;c__Actinomycetes;o__Streptomycetales;f__Streptomycetaceae;g__Streptomyces;s__Streptomyces cellulosae	96.2
R54	F	d__Bacteria;p__Actinomycetota;c__Actinomycetes;o__Streptomycetales;f__Streptomycetaceae;g__Streptomyces;s__Streptomyces hygroscopicus_B	99.02
R55	H	d__Bacteria;p__Actinomycetota;c__Actinomycetes;o__Streptomycetales;f__Streptomycetaceae;g__Streptomyces;s__Streptomyces nigrescens	99.08
R56	H	d__Bacteria;p__Actinomycetota;c__Actinomycetes;o__Streptomycetales;f__Streptomycetaceae;g__Streptomyces;s__Streptomyces hygroscopicus_B	99.32
R57	H	d__Bacteria;p__Actinomycetota;c__Actinomycetes;o__Streptomycetales;f__Streptomycetaceae;g__Streptomyces;s__Streptomyces albidoflavus	99.07
R58	H	d__Bacteria;p__Actinomycetota;c__Actinomycetes;o__Streptomycetales;f__Streptomycetaceae;g__Streptomyces;s__Streptomyces albidoflavus	99.08
R60	H	d__Bacteria;p__Actinomycetota;c__Actinomycetes;o__Streptomycetales;f__Streptomycetaceae;g__Streptomyces;s__Streptomyces hygroscopicus_B	99.36
R61A	H	d__Bacteria;p__Actinomycetota;c__Actinomycetes;o__Streptomycetales;f__Streptomycetaceae;g__Streptomyces;s__Streptomyces hygroscopicus_B	99.32
R61B	H	d__Bacteria;p__Actinomycetota;c__Actinomycetes;o__Streptomycetales;f__Streptomycetaceae;g__Streptomyces;s__Streptomyces niphimycinicus	97.53
R51B	H	d__Bacteria;p__Actinomycetota;c__Actinomycetes;o__Streptomycetales;f__Streptomycetaceae;g__Streptomyces;s__Streptomyces massasporeus	97.45
R11	F	d__Bacteria;p__Actinomycetota;c__Actinomycetes;o__Streptomycetales;f__Streptomycetaceae;g__Streptomyces;s__Streptomyces albidoflavus	99.13
R24	H	d__Bacteria;p__Actinomycetota;c__Actinomycetes;o__Streptomycetales;f__Streptomycetaceae;g__Streptomyces;s__Streptomyces rubradiris	96.23
R34	H	d__Bacteria;p__Actinomycetota;c__Actinomycetes;o__Streptomycetales;f__Streptomycetaceae;g__Streptomyces;s__Streptomyces prasinus	99.5
R45	H	d__Bacteria;p__Actinomycetota;c__Actinomycetes;o__Streptomycetales;f__Streptomycetaceae;g__Streptomyces;s__Streptomyces nigrescens	99.13
R52	H	d__Bacteria;p__Actinomycetota;c__Actinomycetes;o__Streptomycetales;f__Streptomycetaceae;g__Streptomyces;s__Streptomyces nigrescens	99.13
R46D	H	d__Bacteria;p__Actinomycetota;c__Actinomycetes;o__Streptomycetales;f__Streptomycetaceae;g__Streptomyces;s__Streptomyces cellulosae	96.32
R6A	H	d__Bacteria;p__Actinomycetota;c__Actinomycetes;o__Streptomycetales;f__Streptomycetaceae;g__Streptomyces;s__Streptomyces chartreusis	97.15
R11	H	d__Bacteria;p__Actinomycetota;c__Actinomycetes;o__Streptomycetales;f__Streptomycetaceae;g__Streptomyces;s__Streptomyces albidoflavus	99.13
R24	H	d__Bacteria;p__Actinomycetota;c__Actinomycetes;o__Streptomycetales;f__Streptomycetaceae;g__Streptomyces;s__Streptomyces rubradiris	96.23
R34	H	d__Bacteria;p__Actinomycetota;c__Actinomycetes;o__Streptomycetales;f__Streptomycetaceae;g__Streptomyces;s__Streptomyces prasinus	99.5
R45	H	d__Bacteria;p__Actinomycetota;c__Actinomycetes;o__Streptomycetales;f__Streptomycetaceae;g__Streptomyces;s__Streptomyces nigrescens	99.09
R52	H	d__Bacteria;p__Actinomycetota;c__Actinomycetes;o__Streptomycetales;f__Streptomycetaceae;g__Streptomyces;s__Streptomyces nigrescens	99.13
R46D	H	d__Bacteria;p__Actinomycetota;c__Actinomycetes;o__Streptomycetales;f__Streptomycetaceae;g__Streptomyces;s__Streptomyces cellulosae	96.31
					Abbrev.	assembler
					S	SMART
					H	HiFi
					F	Flye

### Sheet: Genome_Accessions
	ENA Accessions
Strain_ID	Project accession number	Study Accession	Experiment-Id	Sample-Id	Read-Id
R1	PRJEB108104	ERP188971	ERX16065711	ERS28905486	ERR16674804
R2	PRJEB108104	ERP188971	ERX16065725	ERS28905487	ERR16674818
R5A	PRJEB108104	ERP188971	ERX16065792	ERS28905488	ERR16674885
R6B	PRJEB108104	ERP188971	ERX16065800	ERS28905489	ERR16674893
R7C	PRJEB108104	ERP188971	ERX16065801	ERS28905490	ERR16674894
R8	PRJEB108104	ERP188971	ERX16065823	ERS28905491	ERR16674916
R9	PRJEB108104	ERP188971	ERX16065828	ERS28905492	ERR16674921
R11	PRJEB108104	ERP188971	ERX16065654	ERS28905525	ERR16674747
R12	PRJEB108104	ERP188971	ERX16065716	ERS28905493	ERR16674809
R13	PRJEB108104	ERP188971	ERX16065719	ERS28905494	ERR16674812
R15	PRJEB108104	ERP188971	ERX16065720	ERS28905495	ERR16674813
R18	PRJEB108104	ERP188971	ERX16065723	ERS28905496	ERR16674816
R22	PRJEB108104	ERP188971	ERX16065727	ERS28905497	ERR16674820
R24	PRJEB108104	ERP188971	ERX16065732	ERS28905526	ERR16674825
R29B	PRJEB108104	ERP188971	ERX16065734	ERS28905498	ERR16674827
R30	PRJEB108104	ERP188971	ERX16065736	ERS28905499	ERR16674829
R34	PRJEB108104	ERP188971	ERX16065741	ERS28905527	ERR16674834
R37	PRJEB108104	ERP188971	ERX16065743	ERS28905500	ERR16674836
R40A	PRJEB108104	ERP188971	ERX16065746	ERS28905501	ERR16674839
R41B	PRJEB108104	ERP188971	ERX16065748	ERS28905502	ERR16674841
R43C	PRJEB108104	ERP188971	ERX16065750	ERS28905503	ERR16674843
R44	PRJEB108104	ERP188971	ERX16065752	ERS28905504	ERR16674845
R47B	PRJEB108104	ERP188971	ERX16065766	ERS28905505	ERR16674859
R46D	PRJEB108104	ERP188971	ERX16065762	ERS28905530	ERR16674855
R48A	PRJEB108104	ERP188971	ERX16065768	ERS28905506	ERR16674861
R48B	PRJEB108104	ERP188971	ERX16065769	ERS28905507	ERR16674862
R50	PRJEB108104	ERP188971	ERX16065770	ERS28905508	ERR16674863
R54	PRJEB108104	ERP188971	ERX16065774	ERS28905509	ERR16674867
R55	PRJEB108104	ERP188971	ERX16065775	ERS28905510	ERR16674868
R56	PRJEB108104	ERP188971	ERX16065781	ERS28905511	ERR16674874
R57	PRJEB108104	ERP188971	ERX16065782	ERS28905512	ERR16674875
R58	PRJEB108104	ERP188971	ERX16065788	ERS28905513	ERR16674881
R60	PRJEB108104	ERP188971	ERX16065795	ERS28905514	ERR16674888
R61A	PRJEB108104	ERP188971	ERX16065796	ERS28905515	ERR16674889
R61B	PRJEB108104	ERP188971	ERX16065797	ERS28905516	ERR16674890
R51B	PRJEB108104	ERP188971	ERX16065771	ERS28905517	ERR16674864
R11	PRJEB108104	ERP188971	ERX16065652	ERS28905518	ERR16674745
R24	PRJEB108104	ERP188971	ERX16065729	ERS28905519	ERR16674822
R34	PRJEB108104	ERP188971	ERX16065738	ERS28905520	ERR16674831
R45	PRJEB108104	ERP188971	ERX16065755	ERS28905521	ERR16674848
R45	PRJEB108104	ERP188971	ERX16065756	ERS28905528	ERR16674849
R52	PRJEB108104	ERP188971	ERX16065772	ERS28905522	ERR16674865
R52	PRJEB108104	ERP188971	ERX16065773	ERS28905529	ERR16674866
R46D	PRJEB108104	ERP188971	ERX16065759	ERS28905523	ERR16674852
R6A	PRJEB108104	ERP188971	ERX16065799	ERS28905524	ERR16674892
