## Supplementary Figures and Tables for "An Integrated Miniaturized Metabologenomics Workflow for High-Throughput Actinomycetes Prioritization": Supplementary_Table_S2.xlsx

### Sheet: Antibacterial screening
Supplementary Table S2. Antibacterial screening results of the actinomycete collection against the tested bacterial pathogens. Values correspond to inhibition zone diameters (ID, mm) measured in the spot assay.
	Targted pathogens
Strain ID	P. aeruginosa	A. baumannii	K. pneumoniae	E. coli	S. aureus	E. faecium
R1	0	0	0	0	0	0
R1	0	0	0	0	0	0
R1	0	0	0	0	0	0
R2	0	0	0	0	0	0
R2	0	0	0	0	0	0
R2	0	0	0	0	0	0
R3	0	0	0	0	0	0
R3	0	0	0	0	0	0
R3	0	0	0	0	0	0
R4	0	0	0	0	0	0
R4	0	0	0	0	0	0
R4	0	0	0	0	0	0
R5A	0	0	0	0	0	0
R5A	0	0	0	0	0	0
R5A	0	0	0	0	0	0
R5B	0	0	0	0	0	0
R5B	0	0	0	0	0	0
R5B	0	0	0	0	0	0
R5C	0	0	0	0	0	0
R5C	0	0	0	0	0	0
R5C	0	0	0	0	0	0
R6A	0	0	0	0	0	0
R6A	0	0	0	0	0	0
R6A	0	0	0	0	0	0
R6B	0	0	0	0	25	24
R6B	0	0	0	0	26	24
R6B	0	0	0	0	25	25
R7A	0	0	0	0	0	0
R7A	0	0	0	0	0	0
R7A	0	0	0	0	0	0
R7B	0	0	0	0	0	0
R7B	0	0	0	0	0	0
R7B	0	0	0	0	0	0
R7C	0	0	0	0	0	0
R7C	0	0	0	0	0	0
R7C	0	0	0	0	0	0
R8	0	0	0	0	0	0
R8	0	0	0	0	0	0
R8	0	0	0	0	0	0
R9	0	0	0	0	0	0
R9	0	0	0	0	0	0
R9	0	0	0	0	0	0
R10	0	0	0	0	0	0
R10	0	0	0	0	0	0
R10	0	0	0	0	0	0
R11	0	0	0	0	0	0
R11	0	0	0	0	0	0
R11	0	0	0	0	0	0
R12	0	0	0	0	0	0
R12	0	0	0	0	0	0
R12	0	0	0	0	0	0
R13	0	0	0	0	0	0
R13	0	0	0	0	0	0
R13	0	0	0	0	0	0
R15	0	0	0	0	0	0
R15	0	0	0	0	0	0
R15	0	0	0	0	0	0
R16	0	0	0	0	0	0
R16	0	0	0	0	0	0
R16	0	0	0	0	0	0
R17	0	0	0	0	0	0
R17	0	0	0	0	0	0
R17	0	0	0	0	0	0
R18	0	0	0	0	0	0
R18	0	0	0	0	0	0
R18	0	0	0	0	0	0
R21	0	0	0	0	0	0
R21	0	0	0	0	0	0
R21	0	0	0	0	0	0
R22	0	0	0	0	0	0
R22	0	0	0	0	0	0
R22	0	0	0	0	0	0
R23	0	0	0	0	0	0
R23	0	0	0	0	0	0
R23	0	0	0	0	0	0
R24	0	0	0	0	0	0
R24	0	0	0	0	0	0
R24	0	0	0	0	0	0
R27	0	0	0	0	0	0
R27	0	0	0	0	0	0
R27	0	0	0	0	0	0
R28	0	0	0	0	0	0
R28	0	0	0	0	0	0
R28	0	0	0	0	0	0
R229A	0	0	0	0	0	0
R229A	0	0	0	0	0	0
R229A	0	0	0	0	0	0
R29B	0	0	0	0	0	0
R29B	0	0	0	0	0	0
R29B	0	0	0	0	0	0
R30	0	0	0	0	0	0
R30	0	0	0	0	0	0
R30	0	0	0	0	0	0
R31	0	0	0	0	0	0
R31	0	0	0	0	0	0
R31	0	0	0	0	0	0
R32	0	0	0	0	0	0
R32	0	0	0	0	0	0
R32	0	0	0	0	0	0
R33	0	0	0	0	0	0
R33	0	0	0	0	0	0
R33	0	0	0	0	0	0
R34	0	0	0	0	0	0
R34	0	0	0	0	0	0
R34	0	0	0	0	0	0
R35A	0	0	0	0	0	0
R35A	0	0	0	0	0	0
R35A	0	0	0	0	0	0
R35B	0	0	0	0	0	0
R35B	0	0	0	0	0	0
R35B	0	0	0	0	0	0
R37	0	0	0	0	0	0
R37	0	0	0	0	0	0
R37	0	0	0	0	0	0
R38	0	0	0	0	0	0
R38	0	0	0	0	0	0
R38	0	0	0	0	0	0
R39	0	0	0	0	0	0
R39	0	0	0	0	0	0
R39	0	0	0	0	0	0
R40A	0	0	0	0	0	0
R40A	0	0	0	0	0	0
R40A	0	0	0	0	0	0
R40B	0	0	0	0	27	24
R40B	0	0	0	0	28	22
R40B	0	0	0	0	26	23
R40C	0	0	0	0	0	0
R40C	0	0	0	0	0	0
R40C	0	0	0	0	0	0
R40D	0	0	0	0	0	0
R40D	0	0	0	0	0	0
R40D	0	0	0	0	0	0
R41A	0	0	0	0	0	0
R41A	0	0	0	0	0	0
R41A	0	0	0	0	0	0
R41B	0	0	0	0	0	0
R41B	0	0	0	0	0	0
R41B	0	0	0	0	0	0
R41C	0	0	0	0	0	0
R41C	0	0	0	0	0	0
R41C	0	0	0	0	0	0
R42A	0	0	0	0	0	0
R42A	0	0	0	0	0	0
R42A	0	0	0	0	0	0
R42B	0	0	0	0	0	0
R42B	0	0	0	0	0	0
R42B	0	0	0	0	0	0
R42C	0	0	0	0	0	0
R42C	0	0	0	0	0	0
R42C	0	0	0	0	0	0
R43A	0	0	0	0	0	0
R43A	0	0	0	0	0	0
R43A	0	0	0	0	0	0
R43B	0	0	0	0	0	0
R43B	0	0	0	0	0	0
R43B	0	0	0	0	0	0
R43C	0	0	0	0	0	0
R43C	0	0	0	0	0	0
R43C	0	0	0	0	0	0
R43D	0	0	0	0	24	21
R43D	0	0	0	0	25	22
R43D	0	0	0	0	25	20
R44	0	0	0	0	0	0
R44	0	0	0	0	0	0
R44	0	0	0	0	0	0
R45	0	0	0	0	0	0
R45	0	0	0	0	0	0
R45	0	0	0	0	0	0
R46A	0	0	0	0	0	0
R46A	0	0	0	0	0	0
R46A	0	0	0	0	0	0
R46B	0	0	0	0	0	0
R46B	0	0	0	0	0	0
R46B	0	0	0	0	0	0
R46C	0	0	0	0	0	0
R46C	0	0	0	0	0	0
R46C	0	0	0	0	0	0
R46D	0	0	0	0	0	0
R46D	0	0	0	0	0	0
R46D	0	0	0	0	0	0
R47A	0	0	0	0	0	0
R47A	0	0	0	0	0	0
R47A	0	0	0	0	0	0
R47B	0	0	0	0	0	0
R47B	0	0	0	0	0	0
R47B	0	0	0	0	0	0
R47C	0	0	0	0	0	0
R47C	0	0	0	0	0	0
R47C	0	0	0	0	0	0
R47D	0	0	0	0	12	0
R47D	0	0	0	0	10	0
R47D	0	0	0	0	11	0
R48A	0	0	0	0	0	0
R48A	0	0	0	0	0	0
R48A	0	0	0	0	0	0
R48B	0	0	0	0	0	0
R48B	0	0	0	0	0	0
R48B	0	0	0	0	0	0
R49	0	0	0	0	0	0
R49	0	0	0	0	0	0
R49	0	0	0	0	0	0
R50	0	0	0	0	0	0
R50	0	0	0	0	0	0
R50	0	0	0	0	0	0
R51A	0	0	0	0	0	0
R51A	0	0	0	0	0	0
R51A	0	0	0	0	0	0
R51B	0	0	0	0	0	0
R51B	0	0	0	0	0	0
R51B	0	0	0	0	0	0
R52	0	0	0	0	0	0
R52	0	0	0	0	0	0
R52	0	0	0	0	0	0
R53	0	0	0	0	0	0
R53	0	0	0	0	0	0
R53	0	0	0	0	0	0
R54	0	0	0	0	18	15
R54	0	0	0	0	16	17
R54	0	0	0	0	15	16
R55	0	0	0	0	0	0
R55	0	0	0	0	0	0
R55	0	0	0	0	0	0
R56	0	0	0	0	20	21
R56	0	0	0	0	21	19
R56	0	0	0	0	19	20
R57	0	0	0	0	0	0
R57	0	0	0	0	0	0
R57	0	0	0	0	0	0
R58	0	0	0	0	0	0
R58	0	0	0	0	0	0
R58	0	0	0	0	0	0
R60	0	0	0	0	12	11
R60	0	0	0	0	11	11
R60	0	0	0	0	12	10
R61A	0	0	0	0	0	0
R61A	0	0	0	0	0	0
R61A	0	0	0	0	0	0
R61B	0	0	0	0	0	0
R61B	0	0	0	0	0	0
R61B	0	0	0	0	0	0
