## Supplementary Figures and Tables for "An Integrated Miniaturized Metabologenomics Workflow for High-Throughput Actinomycetes Prioritization": Supplementary_Table_S5.xlsx

### Sheet: Operational-cost-assessent
Supplementary Table S5. Operational comparison of conventional and Duetz-based workflows
Comparison endpoint: LC-MS-ready samples | Scope: cultivation and post-cultivation sample preparation | Batch size: 80 isolates
Costs were calculated from the quantities required for one complete 80-isolate screening campaign. Reusable equipment is presented as initial infrastructure and was excluded from recurring operational costs. Personnel costs, instrument amortization, and analytical acquisition costs were not included.
A. Cultivation materials
Material	Conventional workflow, 80 isolates	Duetz-based workflow, 80 isolates	Gain with Duetz workflow
Starch-casein broth (SCB)	16 L (200 mL per isolate)	0.144 L (1.8 mL/isolate)	15.856 L saved (99% reduction; 111-fold lower)
300-mL Erlenmeyer flasks	80 flasks	Not required	80 flasks eliminated
Flask closures	80 closures	Not required	80 closures eliminated
96-well Deepwell cultivation plate	Not required	1 plate	Enables parallel cultivation of up to 96 isolates
Duetz sandwich cover	Not required	1 cover	Controlled aeration and evaporation
Duetz clamp	Not required	1 clamp	Required for plate system only
Duetz plate holder/support	Not required	1 holder	Required for plate system only
B. Post-cultivation consumables and solvents
Material	Conventional workflow, 80 isolates	Duetz-based workflow, 80 isolates	Gain with Duetz workflow
Culture volume processed	16 L	0.144 L total (1.8 mL per isolate)	15.856 L saved (99% reduction)
Ethyl acetate	16 L	Not required	16 L solvent eliminated
Solvent-compatible extraction vessels	80 vessels	Not required	80 vessels eliminated
Phase-transfer pipettes	80 transfers	Not required	80 transfer operations eliminated
Evaporation vessels	80 vessels	Not required	80 vessels eliminated
Methanol for extract reconstitution	80 mL, assuming 1 mL per extract	Not required	80 mL methanol avoided
Individual 0.22-µm filters	Up to 80 filters (if required)	Not required	Up to 80 filters eliminated
0.22-µm 96-well filtration plate	Not required	1 plate	Parallel processing of up to 96 samples
Collection plate	Not required	1 plate	Centralized plate-based sample handling
Vacuum filtration manifold	Not required	1 manifold	High-throughput filtration
Vacuum source or pump	Not required	1 shared system	Supports simultaneous sample processing
LC-MS vials, caps and septa	80 kits	80 kits	No change
Pipette tips	Actual number used	Actual number used	Comparable use
Solvent evaporation step	Required	Not required	Complete elimination
C. Processing operations
Processing operation	Conventional workflow, 80 isolates	Duetz-based workflow, 80 isolates	Gain with the Duetz workflow
Cell removal before LC-MS analysis	80 cultures processed individually	80 cultures filtered simultaneously using a 96-well filtration plate	Individual processing replaced by parallel filtration
Liquid-liquid extraction	80 individual extractions	Not required	Eliminated
Phase separation and organic-phase recovery	80 individual operations	Not required	Eliminated
Solvent evaporation	80 extracts concentrated individually	Not required	Eliminated
Extract reconstitution	80 extracts reconstituted individually	Not required	Eliminated
Transfer to LC-MS vials	80 samples	80 samples	No difference
Principal post-cultivation stages	Eight stages	Three stages	Five stages eliminated (62.5% reduction)
Processing mode	Isolate-by-isolate	Plate-based and parallel	Increased throughput and scalability
Samples processed simultaneously	1 sample at a time	Up to 96 samples	Up to 96 samples processed simultaneously
Hands-on processing time	Not directly measured	Not directly measured	Reduced handling expected but not quantified
D. Cost metric
Recurring workflow-specific materials	Conventional workflow, 80 isolates, cost USD	Duetz-based workflow, 80 isolates, cost USD	Cost difference
SCB cost	189	3.5	USD 186 saved
90-mm Petri dishes	19	19	No difference
Deepwell cultivation plate	Not required	13	USD 13 additional cost
Ethyl acetate	189	0.00	USD 206 saved
Methanol for reconstitution	6	0.00	USD 5.7 saved
Common analytical materials
LC-MS vials, caps and septa	48	48	No difference
Personnel and waste
Hands-on processing cost	Not directly measured	Not directly measured	Reduced handling expected but not quantified
Extraction-solvent waste disposal	Not quantified	0.00	Organic solvent waste eliminated
Reusable infrastructure
Erlenmeyer flasks, 300 mL	646.5	Not required	Reported separately
Duetz sandwich cover	Not required	Initial purchase	Reported separately
Duetz clamp	Not required	Initial purchase	Reported separately
Duetz plate holder or support	Not required	Initial purchase	Reported separately
Vacuum filtration manifold	Not required	Initial purchase	Reported separately
Vacuum source or pump	Not required	Existing equipment or initial purchase	Reported separately
Cost summary
Quantified workflow-specific recurring cost	401	16	USD 385 saved (96% reduction)
Quantified recurring cost per isolate¹	5	0.2	USD 4.8 saved per isolate (96% reduction)
E. Processing time
Time metric	Conventional workflow, 80 isolates	Duetz-based workflow, 80 isolates	Time saving with Duetz
Time to obtain LC-MS-ready samples after cultivation	Typically 4-6 days	~20 min	~360-fold reduction
Processing throughput	Isolate-by-isolate workflow	Up to 96 samples processed simultaneously	High-throughput parallel processing
Measurement guidance: Hands-on time includes active sample handling, vessel preparation, transfers, solvent addition, phase recovery, evaporation setup, extract reconstitution, filtration, and vial preparation. Incubation and LC-MS acquisition were excluded. Passive extraction, phase separation, solvent evaporation, and drying periods are reflected qualitatively because processing times were not …
Notes
Conventional processing requires liquid-liquid extraction, organic-phase recovery, solvent evaporation, and extract reconstitution before LC-MS analysis. In contrast, Duetz-derived samples were prepared by transferring the entire 1.8 mL culture volume from each well to a 0.22-µm 96-well filtration plate, followed by direct UHPLC-HRMS/MS analysis of the resulting cell-free culture filtrates.
SCA cultures used for inoculum preparation were common to both workflows and were therefore excluded from the comparative cost and time assessments.
Duetz cultures were grown in 1.8 mL of SCB per well. Following cultivation, the entire 1.8 mL culture volume was transferred to a 0.22-µm 96-well filtration plate for metabolomic analysis.
Plate-based cost calculations assume full utilization of a 96-well plate. For complete screening campaigns, the cost of the entire plate was considered.
Reusable infrastructure was reported separately and excluded from recurring workflow-specific cost calculations.
Public list prices were used when available. Delivery charges, VAT, import fees, and institutional discounts were not included.
