## Supplementary Figures and Tables for "An Integrated Miniaturized Metabologenomics Workflow for High-Throughput Actinomycetes Prioritization": Supplementary_Table_S6.xlsx

### Sheet: Standards_Validation
Supplementary Table S6. Validation of selected metabolite annotations using commercial standards
Metabolite	Sample used for comparison	Feature ID	Molecular Formula	RT Feature (min)	RT Standard (min)	Observed m/z	Standard m/z	Adduct(s)
Actinomycin D	QC	3330	C₆₂H₈₆N₁₂O₁₆	7.50	7.50	1255.6371	1255.6388	[M+H]+
Geldanamycin	R54	3230	C₂₉H₄₀N₂O₉	6.42/ 6.44	6.43	561.2812/ 561.2819	561.2794	[M+H]+
Ectoine	QC	214	C₆H₁₀N₂O₂	0.64	0.62	143.0813	143.0815	[M+H]+
5-Hydroxyectoine	QC	15, 83, 555	C₆H₁₀N₂O₃	0.62	0.62	159.0762	159.0765	[M+H]+
Nigericin	QC	3478	C₄₀H₆₈O₁₁	10.74	10.72	747.4635	747.4636	[M+Na]+
Monensin A	R54	3342	C₃₆H₆₂O₁₁	7.82	7.76	693.4188	693.4188	[M+Na]+
Note. Authentic commercial were analyzed under identical LC-HRMS conditions. Observed m/z values, retention times, molecular formulas, and ion species were consistent with the corresponding LC-MS features discussed in the manuscript. In some cases, multiple closely related LC-MS features with nearly identical masses and retention times were associated with the same metabolite annotation. Minor di…
